# A cellular atlas of the developing meninges reveals meningeal fibroblast diversity and function

**DOI:** 10.1101/648642

**Authors:** John DeSisto, Rebecca O’Rourke, Stephanie Bonney, Hannah E. Jones, Fabien Guimiot, Kenneth L. Jones, Julie A. Siegenthaler

**Author notes:** Corresponding Author: Julie A. Siegenthaler, PhD, University of Colorado, School of Medicine, Department of Pediatrics, 12800 East 19^th^ Ave MS-8313, Aurora, CO 80045 USA.

## Abstract

The meninges, a multilayered structure that encases the CNS, is composed mostly of fibroblasts, along with vascular and immune cells. Meningeal fibroblasts are a vital source of signals that control neuronal migration and neurogenesis yet strikingly little is known about their development. We used single cell RNA sequencing to generate a cellular atlas of embryonic meningeal fibroblasts in control and *Foxc1-KO* mice in which severe CNS defects arise from failed meningeal fibroblast development. We report unique transcriptional signatures for dura, arachnoid and pial fibroblasts and identify S100a6 as the first unique marker of the pial layer. We describe a new meningeal fibroblast subtype marked by µ-Crystallin expression and show these cell types and markers are conserved in human fetal meninges. Our analysis demonstrates layer specific production of extracellular matrix components, transporter expression, and synthesis of secreted factors. Lastly, the cellular atlas of *Foxc1-KO* meninges provides insight into their severe phenotype, confirming a massive loss in arachnoid and dura fibroblasts and *Foxc1-KO* pial fibroblasts are so altered that they cluster as a different cell type based on gene expression. These studies provide an unprecedented view of meningeal fibroblast development, highlighting unexpected fibroblast diversity and function, while providing mechanistic insights into the meninges role in CNS development.
