## Supplemental data file 1 for "A cellular atlas of the developing meninges reveals meningeal fibroblast diversity and function"

### Sheet: Cluster_ALL.csv
pia	arachnoid	S/G2/M	dura	ceiling
Ngfr	Ptgds	Nusap1	Fxyd5	Serpine2
Clec3b	Serpind1	Hmmr	Nppc	Crym
S100a6	Slc22a2	Ccna2	Mgp	Id2
Mfap4	Aifm3	Plk1	Spp1	Tgfbi
Srpx2	Chchd10	Ccnb1	Ndrg1	Igfbp7
Kcnip4	Mt1	Cenpe	Cdh1	Ebf1
Wscd2	Slc16a11	Prc1	Smoc2	Mylk
a	Fgfbp1	Kif20a	Anxa1	Cygb
Tle1	Cd27	Tpx2	Hmcn1	Pgf
Rdh10	Cd79a	2810417H13Rik	Kctd12	Nrp1
Penk	Slc13a3	Top2a	Igfbp6	Sfrp2
Itih5	Cox7a1	Kif22	Dkk2	Matn2
Tpbg	Il18	Cenpf	Col12a1	Pir
Col4a6	Kcnj13	Racgap1	Mpzl2	Cd200
Efcc1	Ppp1r1a	Sgol1	Thbd	Mgp
Ntm	Slc6a12	Cdca8	Klf5	Tagln2
Pdgfrl	Slc13a4	Mis18bp1	Bnc2	Ccdc80
Ramp2	Bmp3	Kif20b	Slc38a2	Id1
Heyl	Asgr1	Kif2c	Myc	Fam162b
Col4a5	Slc2a12	Ube2c	Rassf2	Bambi
Ggt5	Angptl2	Fam64a	Ildr2	Itga8
Enpp1	Plscr2	Shcbp1	Htra3	Ccnd2
C1qtnf7	Ppp2r2b	Aurka	Id1	Crispld1
6330403K07Rik	Crabp2	Tacc3	Epdr1	Prrx2
Flrt2	Mapk4	Ckap2l	Foxp2	Efna5
Map3k6	Dpp4	Mki67	Sh3pxd2a	Trf
Lama1	Ppp1r3b	Nuf2	Foxp1	Eng
Fam210b	Tm4sf1	Hist1h2ap	Adgrl2	Tsc22d3
Pltp	Wnt6	Cenpa	Ptrf	Fabp7
Qpct	Car14	Aurkb	Ptprd	Xkr4
