## Supplemental data file 4 for "A cellular atlas of the developing meninges reveals meningeal fibroblast diversity and function"

### Sheet: CTL pia vs Foxc1-KO pia
Ensembl	CommonName	p_value	mean_Control pia cluster	mean_Foxc1-KO pia cluster
ENSMUSG00000026574	Dpt	4.28108e-17	0.00242131	0.115385
ENSMUSG00000021388	Aspn	3.54723e-16	0.00564972	0.153846
ENSMUSG00000048758	Rpl29	5.58141e-16	8.50928	0.461538
ENSMUSG00000059991	Nptx2	1.36097e-15	0.000807103	0.0769231
ENSMUSG00000067276	Capn6	1.36097e-15	0.000807103	0.0769231
ENSMUSG00000019194	Scn1b	4.25091e-14	0.00403551	0.153846
ENSMUSG00000010529	Gm266	1.48995e-12	0.0540759	0.423077
ENSMUSG00000036040	Adamtsl2	1.762e-10	0.00403551	0.115385
ENSMUSG00000031548	Sfrp1	3.8749e-10	0.596449	1.92308
ENSMUSG00000021508	Cxcl14	1.64866e-09	0.00242131	0.0769231
ENSMUSG00000024012	Mtch1	2.15732e-09	0.730428	1.84615
ENSMUSG00000050621	Rps27rt	2.25938e-09	7.21065	2.23077
ENSMUSG00000032246	Calml4	2.22677e-08	0.0225989	0.230769
ENSMUSG00000025351	Cd63	2.24987e-08	11.5521	6
ENSMUSG00000019505	Ubb	8.20622e-08	34.5157	19.0385
ENSMUSG00000045690	Wdr89	8.64967e-08	5.12994	1.61538
ENSMUSG00000020585	Laptm4a	8.986e-08	20.0194	11.5385
ENSMUSG00000076441	Ass1	9.48342e-08	0.0104923	0.192308
ENSMUSG00000008348	Ubc	1.26564e-07	4.93059	1.73077
ENSMUSG00000030108	Slc6a13	4.13004e-07	7.24939	2.53846
ENSMUSG00000103034	Gm8797	6.50467e-07	2.76433	0.807692
ENSMUSG00000025393	Atp5b	1.11438e-06	5.05569	1.80769
ENSMUSG00000073002	Vamp5	1.325e-06	4.11057	0.884615
ENSMUSG00000015656	Hspa8	1.5393e-06	8.94512	4.07692
ENSMUSG00000031737	Irx5	1.58888e-06	0.000807103	0.0384615
ENSMUSG00000068196	Col8a1	1.58888e-06	0.000807103	0.0384615
ENSMUSG00000073876	Gm13305	2.08656e-06	0.566586	1.34615
ENSMUSG00000021546	Hnrnpk	2.10282e-06	5.88943	2.76923
ENSMUSG00000022371	Col14a1	2.59371e-06	0.00322841	0.0769231
ENSMUSG00000029234	Tmem165	3.44261e-06	0.600484	1.38462
ENSMUSG00000026223	Itm2c	3.5795e-06	4.20178	1.65385

### Sheet: CTL S G2 M v Foxc1-KO S G2 M
Ensembl	CommonName	p_value	mean_Control S G2 M cluster	mean_Foxc1-KO S G2 M cluster
ENSMUSG00000024012	Mtch1	7.40699e-31	1.20088	3.97619
ENSMUSG00000060860	Ube2s	8.62822e-31	3.62914	11.2857
ENSMUSG00000071076	Jund	9.6632e-31	1.21413	4.78571
ENSMUSG00000048758	Rpl29	1.20356e-25	12.7572	0.738095
ENSMUSG00000031548	Sfrp1	7.05216e-22	0.916115	3.57143
ENSMUSG00000031673	Cdh11	1.43276e-14	1.09272	2.83333
ENSMUSG00000032011	Thy1	2.94269e-14	0.00883002	0.214286
ENSMUSG00000021388	Aspn	3.39065e-14	0.00220751	0.142857
ENSMUSG00000028291	Akirin2	9.98645e-14	0.880795	2.42857
ENSMUSG00000073164	2410018L13Rik	1.0223e-13	0.0198675	0.261905
ENSMUSG00000021508	Cxcl14	1.32739e-13	0.00220751	0.166667
ENSMUSG00000027833	Shox2	1.9527e-13	0.00220751	0.333333
ENSMUSG00000032291	Crabp1	2.40774e-13	0.660044	2.64286
ENSMUSG00000024810	Il33	2.44294e-13	0.0883002	0.666667
ENSMUSG00000039476	Prrx2	4.50596e-13	0.423841	1.47619
ENSMUSG00000027805	Pfn2	7.11949e-13	1.04857	2.78571
ENSMUSG00000038119	Cdon	2.75175e-11	0.0375276	0.333333
ENSMUSG00000029234	Tmem165	3.015e-11	1.07064	2.45238
ENSMUSG00000040605	Bace2	4.53322e-11	0.0993377	0.5
ENSMUSG00000015937	H2afy	4.59143e-11	1.54084	3.19048
ENSMUSG00000020585	Laptm4a	5.84685e-11	24.1744	14.0238
ENSMUSG00000000402	Egfl6	6.71719e-11	0.0993377	0.571429
ENSMUSG00000058126	Tpm3-rs7	8.26716e-11	1.5872	0.119048
ENSMUSG00000050621	Rps27rt	1.20638e-10	8.70419	3.61905
ENSMUSG00000017466	Timp2	1.4276e-10	0.441501	1.33333
ENSMUSG00000030108	Slc6a13	1.4349e-10	6.48124	1.71429
ENSMUSG00000045763	Basp1	2.32741e-10	0.710817	1.90476
ENSMUSG00000073002	Vamp5	3.58791e-10	4.4106	0.619048
ENSMUSG00000017344	Vtn	1.24993e-09	17.6887	4.52381
ENSMUSG00000060143	Gm10076	1.49524e-09	4.33775	7.47619
ENSMUSG00000001911	Nfix	1.70996e-09	0.101545	0.5
ENSMUSG00000067818	Myl9	1.99383e-09	1.50993	3.59524
ENSMUSG00000095403	Gm21092	2.24941e-09	0.386313	1.04762
ENSMUSG00000068196	Col8a1	2.74641e-09	0.00662252	0.190476
ENSMUSG00000021250	Fos	3.0979e-09	0.333333	1.33333
ENSMUSG00000040856	Dlk1	3.30607e-09	2.42826	5.59524
ENSMUSG00000103034	Gm8797	3.72668e-09	4.33775	1.64286
ENSMUSG00000030735	Gm9755	4.80727e-09	0.00220751	0.0952381
ENSMUSG00000045589	Frrs1l	4.80727e-09	0.00220751	0.0952381
ENSMUSG00000025499	Hras	6.71614e-09	0.200883	0.666667
ENSMUSG00000001123	Lgals9	7.56852e-09	0.156733	0.642857
ENSMUSG00000026676	Ccdc3	1.02314e-08	0.0949227	0.452381
ENSMUSG00000046714	Foxc2	1.08683e-08	0.635762	1.7619
ENSMUSG00000072674	Plac9b	2.12374e-08	0.00662252	0.119048
ENSMUSG00000044927	H1fx	2.5124e-08	0.790287	1.80952
ENSMUSG00000024134	Six2	2.59091e-08	0.0838852	0.404762
ENSMUSG00000056501	Cebpb	2.68113e-08	0.01766	0.214286
ENSMUSG00000073876	Gm13305	3.47946e-08	0.732892	1.66667
ENSMUSG00000029838	Ptn	4.34376e-08	44.8411	26.3571
ENSMUSG00000000753	Serpinf1	4.56449e-08	4.78366	2.16667
ENSMUSG00000035783	Acta2	4.96986e-08	0.1766	0.952381
ENSMUSG00000037034	Pax1	5.18473e-08	0	0.0952381
ENSMUSG00000067786	Nnat	9.397e-08	16.2715	6.42857
ENSMUSG00000026223	Itm2c	1.65114e-07	4.23179	1.97619
ENSMUSG00000030717	Nupr1	1.86701e-07	2.74834	0.690476
ENSMUSG00000032246	Calml4	1.95312e-07	0.0198675	0.166667
ENSMUSG00000022309	Angpt1	1.95766e-07	0.0441501	0.285714
ENSMUSG00000003346	Abhd17a	2.09206e-07	0.240618	0.714286
ENSMUSG00000063632	Sox11	2.14584e-07	0.589404	1.33333
ENSMUSG00000050549	5730508B09Rik	2.33103e-07	0.00883002	0.119048
ENSMUSG00000072772	Grcc10	2.66207e-07	3.4128	1.45238
ENSMUSG00000037206	Islr	2.89134e-07	3.81457	1.7619
ENSMUSG00000025351	Cd63	3.03617e-07	13.8433	9.04762
ENSMUSG00000035890	Rnf126	3.57996e-07	0.280353	0.761905
ENSMUSG00000026655	Fam107b	4.19956e-07	0.119205	0.452381
ENSMUSG00000029309	Sparcl1	4.63493e-07	6.14128	2.64286
ENSMUSG00000051403	Ppp1r37	5.17788e-07	0.116998	0.428571
ENSMUSG00000024650	Slc22a6	5.46678e-07	3.80353	0.809524
ENSMUSG00000051855	Mest	5.99664e-07	6.1479	10.619
ENSMUSG00000070942	Il1rl2	6.06249e-07	0.0154525	0.142857
ENSMUSG00000025393	Atp5b	6.16901e-07	9.0574	5.02381
ENSMUSG00000028024	Enpep	6.1846e-07	0.0750552	0.357143
ENSMUSG00000036602	Alx1	6.6485e-07	0.260486	0.833333
ENSMUSG00000027831	Veph1	7.5125e-07	0.013245	0.166667
ENSMUSG00000025134	Alyref	8.86025e-07	0.96468	1.92857
ENSMUSG00000033075	Senp1	9.92979e-07	0.119205	0.428571
ENSMUSG00000031561	Tenm3	1.04859e-06	0.0419426	0.238095
ENSMUSG00000019992	Mtfr2	1.09062e-06	0.013245	0.142857
ENSMUSG00000068240	Gm11808	1.24974e-06	6.27152	3.61905
ENSMUSG00000090946	Ccdc71l	1.31009e-06	0.00220751	0.0714286
ENSMUSG00000039323	Igfbp2	1.4794e-06	21.3996	12.3571
ENSMUSG00000033022	Cdo1	2.23477e-06	0.278146	0.809524
ENSMUSG00000030246	Ldhb	2.49728e-06	3.11479	1.2619
